# Berberine: A dual anti-HIV and anti- cervical cancer compound

**DOI:** 10.1101/2024.11.18.624212

**Authors:** Wasifa Naushad, Bryson C. Okeoma, Humayun K Islam, Zhen Zhen Wang, Nan Yang, XiuMin Li, Chioma M. Okeoma

**Author notes:** These authors contributed equally to this work (Wasifa Naushad, Bryson C. Okeoma). (Wasifa Naushad), (Bryson C. Okeoma), (Humayun K Islam), (Zhen Zhen Wang), (Nan Yang), (XiuMin Li), (Chioma M. Okeoma).

## Abstract

We report the effects of berberine (BBR), a benzylisoquinoline alkaloid small molecule on inhibition of HIV infection of cervical cancer cells. We used HeLa cell-derived TZM-bl cell line as a model of cervical cancer and HIV infection. BBR significantly inhibits viral and cancer processes, including expression of cell-associated HIV RNA, secretion of HIV reverse transcriptase, and HIV Tat-mediated LTR promoter transactivation. BBR significantly inhibits HIV-induced cancer cell viability and cell clustering. Besides its ability to inhibit HIV-induced cancer cell viability, BBR inhibits migration and matrix invasion of cervical cancer cells that are infected with HIV or treated with HIV Tat protein. The ability of BBR to inhibit cell clustering, collective cell migration, and cell invasion may have an effect in controlling progression of cervical cancer and HIV since collective migration and invasion are strategies for local tissue infiltration, as well as metastatic invasion in epithelial cancers. Interestingly, molecular docking and dynamic stimulation show that BBR binds HIV_IIIB_ Tat amino acid residues through non-covalent interactions that occurs at multiple sites including LYS71, providing mechanistic insights into BBR regulation HIV infection. The results of the present study suggest that BBR has the potential to inhibit HIV infection and comorbid cervical cancer progression.

**Graphical abstract:** 

Berberine (BBR), a benzylisoquinoline alkaloid small molecule, inhibits HIV infection of cervical cancer cells, suppresses HIV-induced migration and invasion of the cancer cells. Mechanistically, BBR interferes with Tat-mediated HIV LTR promoter transactivation and expression of different HIV RNA species, expression of early genes (multiply spliced Tat-Rev) and late genes (unspliced Gag-Pol).
