## Supplementary material for "Berberine: A dual anti-HIV and anti- cervical cancer compound": Table S1 Stattistics for Tat-mediated migration

### Sheet: Sheet4
	Supplemental Table 1: Statistics for Tat-mediated migration
	Number of families	9
	Number of comparisons per row family	15
	Number of comparisons per column family	3
	Tukey's multiple comparisons test	Mean Diff.	95.00% CI of diff.	Below threshold?	Summary	Adjusted P Value
	BBR 0 μg
	DMSO 0 h vs. pTat 0 h	0
	DMSO 0 h vs. DMSO 18 h	35.4	15.72 to 55.07	Yes	*	0.0159
	DMSO 0 h vs. pTat 18 h	55.27	36.41 to 74.13	Yes	**	0.0066
	DMSO 0 h vs. DMSO 24 h	49.48	21.74 to 77.23	Yes	*	0.0162
	DMSO 0 h vs. pTat 24 h	78.51	65.48 to 91.54	Yes	****	<0.0001
	pTat 0 h vs. DMSO 18 h	35.4	15.72 to 55.07	Yes	*	0.0159
	pTat 0 h vs. pTat 18 h	55.27	36.41 to 74.13	Yes	**	0.0066
	pTat 0 h vs. DMSO 24 h	49.48	21.74 to 77.23	Yes	*	0.0162
	pTat 0 h vs. pTat 24 h	78.51	65.48 to 91.54	Yes	****	<0.0001
	DMSO 18 h vs. pTat 18 h	19.87	-17.49 to 57.24	No	ns	0.1617
	DMSO 18 h vs. DMSO 24 h	14.09	-6.207 to 34.38	No	ns	0.0999
	DMSO 18 h vs. pTat 24 h	43.12	25.39 to 60.84	Yes	**	0.0095
	pTat 18 h vs. DMSO 24 h	-5.788	-43.09 to 31.51	No	ns	0.7831
	pTat 18 h vs. pTat 24 h	23.24	0.3272 to 46.16	Yes	*	0.0487
	DMSO 24 h vs. pTat 24 h	29.03	13.53 to 44.53	Yes	*	0.0148
	BBR 40 μg
	DMSO 0 h vs. pTat 0 h	0
	DMSO 0 h vs. DMSO 18 h	21.89	1.503 to 42.28	Yes	*	0.0436
	DMSO 0 h vs. pTat 18 h	21.4	15.54 to 27.25	Yes	**	0.0032
	DMSO 0 h vs. DMSO 24 h	29.32	19.19 to 39.44	Yes	**	0.0068
	DMSO 0 h vs. pTat 24 h	43.06	21.63 to 64.49	Yes	*	0.0131
	pTat 0 h vs. DMSO 18 h	21.89	1.503 to 42.28	Yes	*	0.0436
	pTat 0 h vs. pTat 18 h	21.4	15.54 to 27.25	Yes	**	0.0032
	pTat 0 h vs. DMSO 24 h	29.32	19.19 to 39.44	Yes	**	0.0068
	pTat 0 h vs. pTat 24 h	43.06	21.63 to 64.49	Yes	*	0.0131
	DMSO 18 h vs. pTat 18 h	-0.4949	-24.34 to 23.35	No	ns	>0.9999
	DMSO 18 h vs. DMSO 24 h	7.424	-4.205 to 19.05	No	ns	0.1165
	DMSO 18 h vs. pTat 24 h	21.16	11.04 to 31.28	Yes	*	0.0122
	pTat 18 h vs. DMSO 24 h	7.919	-4.452 to 20.29	No	ns	0.1159
	pTat 18 h vs. pTat 24 h	21.66	-0.7480 to 44.06	No	ns	0.0534
	DMSO 24 h vs. pTat 24 h	13.74	2.330 to 25.15	Yes	*	0.0349
	BBR 100 μg
	DMSO 0 h vs. pTat 0 h	0
	DMSO 0 h vs. DMSO 18 h	8.277	6.457 to 10.10	Yes	***	0.0009
	DMSO 0 h vs. pTat 18 h	1.959	-2.965 to 6.884	No	ns	0.264
	DMSO 0 h vs. DMSO 24 h	11.65	-0.1614 to 23.46	No	ns	0.0513
	DMSO 0 h vs. pTat 24 h	6.605	-14.12 to 27.33	No	ns	0.3695
	pTat 0 h vs. DMSO 18 h	8.277	6.457 to 10.10	Yes	***	0.0009
	pTat 0 h vs. pTat 18 h	1.959	-2.965 to 6.884	No	ns	0.264
	pTat 0 h vs. DMSO 24 h	11.65	-0.1614 to 23.46	No	ns	0.0513
	pTat 0 h vs. pTat 24 h	6.605	-14.12 to 27.33	No	ns	0.3695
	DMSO 18 h vs. pTat 18 h	-6.318	-13.05 to 0.4125	No	ns	0.0565
	DMSO 18 h vs. DMSO 24 h	3.374	-10.26 to 17.01	No	ns	0.5142
	DMSO 18 h vs. pTat 24 h	-1.671	-23.89 to 20.55	No	ns	0.9771
	pTat 18 h vs. DMSO 24 h	9.691	2.697 to 16.69	Yes	*	0.0265
	pTat 18 h vs. pTat 24 h	4.646	-12.89 to 22.19	No	ns	0.4735
	DMSO 24 h vs. pTat 24 h	-5.045	-18.03 to 7.941	No	ns	0.2741
	DMSO 0 h
	BBR 0 μg vs. BBR 40 μg	0
	BBR 0 μg vs. BBR 100 μg	0
	BBR 40 μg vs. BBR 100 μg	0
	pTat 0 h
	BBR 0 μg vs. BBR 40 μg	0
	BBR 0 μg vs. BBR 100 μg	0
	BBR 40 μg vs. BBR 100 μg	0
	DMSO 18 h
	BBR 0 μg vs. BBR 40 μg	-13.5	-36.94 to 9.938	No	ns	0.1368
	BBR 0 μg vs. BBR 100 μg	-27.12	-41.44 to -12.79	Yes	*	0.0145
	BBR 40 μg vs. BBR 100 μg	-13.62	-26.81 to -0.4190	Yes	*	0.0471
	pTat 18 h
	BBR 0 μg vs. BBR 40 μg	-33.87	-51.24 to -16.51	Yes	*	0.0136
	BBR 0 μg vs. BBR 100 μg	-53.31	-68.90 to -37.72	Yes	**	0.0042
	BBR 40 μg vs. BBR 100 μg	-19.44	-24.19 to -14.69	Yes	**	0.0025
	DMSO 24 h
	BBR 0 μg vs. BBR 40 μg	-20.16	-35.31 to -5.013	Yes	*	0.0289
	BBR 0 μg vs. BBR 100 μg	-37.83	-63.07 to -12.59	Yes	*	0.0229
	BBR 40 μg vs. BBR 100 μg	-17.67	-33.11 to -2.229	Yes	*	0.0386
	pTat 24 h
	BBR 0 μg vs. BBR 40 μg	-35.46	-42.86 to -28.05	Yes	**	0.0014
	BBR 0 μg vs. BBR 100 μg	-71.91	-90.89 to -52.92	Yes	**	0.0032
	BBR 40 μg vs. BBR 100 μg	-36.45	-62.84 to -10.06	Yes	*	0.0269
	Test details	Mean 1	Mean 2	Mean Diff.	SE of diff.	N1	N2	q	DF
	BBR 0 μg
	DMSO 0 h vs. pTat 0 h	100	100	0	0	3	3
	DMSO 0 h vs. DMSO 18 h	100	64.6	35.4	2.372	3	3	21.1	2
	DMSO 0 h vs. pTat 18 h	100	44.73	55.27	2.273	3	3	34.39	2
	DMSO 0 h vs. DMSO 24 h	100	50.52	49.48	3.344	3	3	20.93	2
	DMSO 0 h vs. pTat 24 h	100	21.49	78.51	1.571	3	3	70.69	2
	pTat 0 h vs. DMSO 18 h	100	64.6	35.4	2.372	3	3	21.1	2
	pTat 0 h vs. pTat 18 h	100	44.73	55.27	2.273	3	3	34.39	2
	pTat 0 h vs. DMSO 24 h	100	50.52	49.48	3.344	3	3	20.93	2
	pTat 0 h vs. pTat 24 h	100	21.49	78.51	1.571	3	3	70.69	2
	DMSO 18 h vs. pTat 18 h	64.6	44.73	19.87	4.504	3	3	6.241	2
	DMSO 18 h vs. DMSO 24 h	64.6	50.52	14.09	2.446	3	3	8.145	2
	DMSO 18 h vs. pTat 24 h	64.6	21.49	43.12	2.136	3	3	28.55	2
	pTat 18 h vs. DMSO 24 h	44.73	50.52	-5.788	4.496	3	3	1.821	2
	pTat 18 h vs. pTat 24 h	44.73	21.49	23.24	2.762	3	3	11.9	2
	DMSO 24 h vs. pTat 24 h	50.52	21.49	29.03	1.869	3	3	21.97	2
	BBR 40 μg
	DMSO 0 h vs. pTat 0 h	100	100	0	0	3	3
	DMSO 0 h vs. DMSO 18 h	100	78.11	21.89	2.458	3	3	12.6	2
	DMSO 0 h vs. pTat 18 h	100	78.6	21.4	0.7057	3	3	42.88	2
	DMSO 0 h vs. DMSO 24 h	100	70.68	29.32	1.22	3	3	33.98	2
	DMSO 0 h vs. pTat 24 h	100	56.94	43.06	2.583	3	3	23.58	2
	pTat 0 h vs. DMSO 18 h	100	78.11	21.89	2.458	3	3	12.6	2
	pTat 0 h vs. pTat 18 h	100	78.6	21.4	0.7057	3	3	42.88	2
	pTat 0 h vs. DMSO 24 h	100	70.68	29.32	1.22	3	3	33.98	2
	pTat 0 h vs. pTat 24 h	100	56.94	43.06	2.583	3	3	23.58	2
	DMSO 18 h vs. pTat 18 h	78.11	78.6	-0.4949	2.874	3	3	0.2435	2
	DMSO 18 h vs. DMSO 24 h	78.11	70.68	7.424	1.402	3	3	7.491	2
	DMSO 18 h vs. pTat 24 h	78.11	56.94	21.16	1.22	3	3	24.54	2
	pTat 18 h vs. DMSO 24 h	78.6	70.68	7.919	1.491	3	3	7.511	2
	pTat 18 h vs. pTat 24 h	78.6	56.94	21.66	2.701	3	3	11.34	2
	DMSO 24 h vs. pTat 24 h	70.68	56.94	13.74	1.375	3	3	14.13	2
	BBR 100 μg
	DMSO 0 h vs. pTat 0 h	100	100	0	0	3	3
	DMSO 0 h vs. DMSO 18 h	100	91.72	8.277	0.2193	3	3	53.37	2
	DMSO 0 h vs. pTat 18 h	100	98.04	1.959	0.5935	3	3	4.668	2
	DMSO 0 h vs. DMSO 24 h	100	88.35	11.65	1.424	3	3	11.57	2
	DMSO 0 h vs. pTat 24 h	100	93.39	6.605	2.497	3	3	3.74	2
	pTat 0 h vs. DMSO 18 h	100	91.72	8.277	0.2193	3	3	53.37	2
	pTat 0 h vs. pTat 18 h	100	98.04	1.959	0.5935	3	3	4.668	2
	pTat 0 h vs. DMSO 24 h	100	88.35	11.65	1.424	3	3	11.57	2
	pTat 0 h vs. pTat 24 h	100	93.39	6.605	2.497	3	3	3.74	2
	DMSO 18 h vs. pTat 18 h	91.72	98.04	-6.318	0.8112	3	3	11.01	2
	DMSO 18 h vs. DMSO 24 h	91.72	88.35	3.374	1.643	3	3	2.904	2
	DMSO 18 h vs. pTat 24 h	91.72	93.39	-1.671	2.678	3	3	0.8827	2
	pTat 18 h vs. DMSO 24 h	98.04	88.35	9.691	0.843	3	3	16.26	2
	pTat 18 h vs. pTat 24 h	98.04	93.39	4.646	2.114	3	3	3.108	2
	DMSO 24 h vs. pTat 24 h	88.35	93.39	-5.045	1.565	3	3	4.559	2
	DMSO 0 h
	BBR 0 μg vs. BBR 40 μg	100	100	0	0	3	3
	BBR 0 μg vs. BBR 100 μg	100	100	0	0	3	3
	BBR 40 μg vs. BBR 100 μg	100	100	0	0	3	3
	pTat 0 h
	BBR 0 μg vs. BBR 40 μg	100	100	0	0	3	3
	BBR 0 μg vs. BBR 100 μg	100	100	0	0	3	3
	BBR 40 μg vs. BBR 100 μg	100	100	0	0	3	3
	DMSO 18 h
	BBR 0 μg vs. BBR 40 μg	64.6	78.11	-13.5	3.979	3	3	4.799	2
	BBR 0 μg vs. BBR 100 μg	64.6	91.72	-27.12	2.432	3	3	15.77	2
	BBR 40 μg vs. BBR 100 μg	78.11	91.72	-13.62	2.24	3	3	8.595	2
	pTat 18 h
	BBR 0 μg vs. BBR 40 μg	44.73	78.6	-33.87	2.948	3	3	16.25	2
	BBR 0 μg vs. BBR 100 μg	44.73	98.04	-53.31	2.646	3	3	28.49	2
	BBR 40 μg vs. BBR 100 μg	78.6	98.04	-19.44	0.8058	3	3	34.12	2
	DMSO 24 h
	BBR 0 μg vs. BBR 40 μg	50.52	70.68	-20.16	2.572	3	3	11.09	2
	BBR 0 μg vs. BBR 100 μg	50.52	88.35	-37.83	4.285	3	3	12.48	2
	BBR 40 μg vs. BBR 100 μg	70.68	88.35	-17.67	2.621	3	3	9.533	2
	pTat 24 h
	BBR 0 μg vs. BBR 40 μg	21.49	56.94	-35.46	1.258	3	3	39.86	2
	BBR 0 μg vs. BBR 100 μg	21.49	93.39	-71.91	3.223	3	3	31.55	2
	BBR 40 μg vs. BBR 100 μg	56.94	93.39	-36.45	4.48	3	3	11.51
